# Leaf functional trait evolution and its putative climatic drivers in African *Coffea* species

**DOI:** 10.1101/2024.02.13.580072

**Authors:** Aiden Hendrickx, Yves Hatangi, Olivier Honnay, Steven B. Janssens, Piet Stoffelen, Filip Vandelook, Jonas Depecker

## Abstract

**Background and Aims:** Leaf traits are known to be strong predictors of plant performance and can be expected to (co)vary along environmental gradients. We investigated the variation, integration, environmental relationships, and evolutionary history of leaf functional traits in the genus *Coffea* L., typically a rainforest understory shrub, across Africa. A better understanding of the adaptive processes involved in leaf trait evolution can inform the use and conservation of coffee genetic resources in a changing climate.

**Methods:** We used phylogenetic comparative methods to investigate the evolution of six leaf traits measured from herbarium specimens of 58 African *Coffea* species. We added environmental data and data on maximum plant height for each species to test trait-environment correlations in various (sub)clades, and we compared continuous trait evolution models to identify variables driving trait diversification.

**Key Results:** A substantial leaf trait variation was detected across the genus *Coffea* in Africa, which was mostly interspecific. Of these traits, stomatal size and stomatal density exhibited a clear trade-off. We observed low densities of large stomata in early branching lineages and higher densities of smaller stomata in more recent taxa, which we hypothesise to be related to declining CO_2_ levels since the mid-Miocene. Brownian Motion evolution was rejected in favour of White Noise or Ornstein-Uhlenbeck models for all traits, implying these traits are adaptively significant rather than driven by pure drift. The evolution of leaf area was likely driven by precipitation, with smaller leaves in dryer climates across the genus.

**Conclusions:** Generally, *Coffea* leaf traits appear to be evolutionarily labile and governed by stabilising selection, though evolutionary patterns and correlations differ depending on the traits and clades considered. Our study highlights the importance of a phylogenetic perspective when studying trait relationships across related taxa, as well as the consideration of various taxonomic ranges.
