## Supplemental Table S2 for "Leaf functional trait evolution and its putative climatic drivers in African *Coffea* species"

### Sheet: Blad1
Table S2: Raw data set at the species level.
Species	Continent	Dryness	Altitude_min	Altitude_max	StomDens_mm2	Surface_cm2	Surface_m2	SF	Weight_g	SLA	SLA_cor	Stom_length	Stom_width	Pore_length	Pore_width	LAT	LON	alt	AMTEMP	MDUR	ISOTHER	TEMPSEAS	MAXTWM	MINTCM	TEMPAR	MTWETQ	MTDRYQ	MTWARMQ	MTCOLDQ	APREC	PWETM	PDRYM	PSEAS	PWETQ	PDRYQ	PWARMQ	PCOLDQ
Belonophora_coriacea	Africa	Humid			110.487	74.08	0.00740785	0.933625	0.52	14.2459	15.2587	26.1985	17.1419	16.2469	3.28258	0.83	15.95	400.6	24.77	8.56	80.59	61.8	30.24	19.64	10.6	24.44	24.87	25.46	24.01	2008	304.2	44.8	50.28	775.6	176.8	437.4	428.4
Bertiera_iturensis	Africa	Humid			63.7937	47.92	0.00479163	0.929769	0.33	14.5201	15.6169	28.2888	21.1064	15.6648	3.43938	2.01	13.13	494	24.22	9.69	79.22	71.88	30.56	18.32	12.24	24.13	23.96	25.04	23.33	1744.8	290.2	33.6	55.46	698.8	140.2	506	339
C._abbayesii	Madagascar	Humid	320	500	92.6819	38.43	0.003843	0.927816	0.42	9.15	9.86187	22.1054	13.6784	14.6352	4.53705	-24.77	46.87	563.75	20.89	11.12	63.97	256.16	28.9	11.52	17.38	23.72	18.6	23.73	17.48	1232.75	200.5	43.25	57.44	553.25	152.5	552.5	180.25
C._ankaranensis	Madagascar	Seasonal	200	600	153.487	26.15	0.002615	0.924408	0.36	7.26389	7.85788	19.4965	10.9359	10.2829	2.71793	-12.89	49.22	294	24.77	9.93	71.92	131	31	17.2	13.8	25.83	22.98	25.87	22.95	1519	370	14	108.13	964	55	697	61
C._anthonyi	Africa	Humid	350	650	185.591	12.34	0.001234	0.917761	0.08	15.425	16.8072	17.1568	11.1911	12.1857	3.669	2.65	13.28	620.5	23.42	10.98	84.31	58.16	30.35	17.35	13	23.38	23.43	24.13	22.74	1611	267	41	54.59	642.5	150.5	435.5	403.5
C._arenesiana	Madagascar	Humid	1000	1200	372.429	4.91	0.000491	0.909604	0.06	8.18333	8.99659					-19.18	48.23	1024	18.9	10.83	64.05	272.97	27.1	10.2	16.9	21.82	16.68	21.82	15.43	1805	328	47	75.28	936	157	899	207
C._augagneuri	Madagascar	Humid	500	800	121.61	7.01	0.000701	0.912756	0.07	10.0143	10.9715	17.2935	13.0839	11.2278	3.86033	-12.48	49.21	525	23.2	9.18	72.82	136.24	29	16.4	12.6	24.5	21.98	24.5	21.37	1322	329	13	107.41	838	54	838	63
C._bertrandii	Madagascar	Seasonal	100	300	152.012	8.78	0.000878	0.914749	0.15	5.85333	6.39884	16.8191	12.1692	10.2611	2.92362	-25.1	46.71	85.33	23.38	11.24	63.49	266.55	31.43	13.73	17.7	26.34	21.36	26.34	19.92	986.33	143.33	40	44.43	395.33	137.67	395.33	197.33
C._boiviniana	Madagascar	Seasonal	50	400	207.712	7.72	0.000772	0.91361	0.14	5.51429	6.03571	16.9049	12.4081	10.6139	3.03847	-14.34	47.39	62.5	26.42	9.48	68.26	138.43	32.5	18.65	13.85	27.42	24.66	27.66	24.43	1245.5	360.5	7.5	120.7	866	31.5	717	34.5
C._bonnieri	Madagascar	Humid	600	1100	177.309	4.8	0.00048	0.909404	0.04	12	13.1955	18.1255	13.3717	10.6969	2.39873	-12.52	49.18	954	20.88	9.57	74.74	143.06	26.8	14	12.8	22.28	19.57	22.28	18.95	1349	313	15	101.19	817	62	817	68
C._brevipes	Africa	Humid	200	1450	115.711	50.54	0.005054	0.93024	0.35	14.44	15.5229	21.7162	13.2426	13.9701	3.8782	2.59	13.47	728.2	22.51	8.46	78.61	79.36	28.12	17.4	10.72	22.05	22.91	23.31	21.4	2230.8	365.6	56	54.57	899.6	214.6	547.2	639.4
C._canephora	Africa	Humid	250	1500	295.629	106.41	0.010641	0.93683	0.87	12.231	13.0558	19.5468	14.5019	11.2487	2.8575	0.95	2.91	382.5	24.24	9.41	60.12	156.45	31.6	16.1	15.5	24.76	22.33	25.9	22.31	1396	255.5	7	75.36	639	42	409	384
C._charrieriana	Africa	Humid	300	300	96.7658	12.29	0.001229	0.917725	0.07	17.5571	19.1312	27.9345	19.1205	17.3185	3.845	4.73	9.59	230	26	8.36	77.39	90.72	32.2	21.4	10.8	24.72	26.65	26.98	24.72	3027	458	38	61.84	1296	169	500	1296
C._congensis	Africa	Humid	370	370	178.103	37.81	0.003781	0.927672	0.36	10.5028	11.3217	19.1366	13.8121	10.0908	2.71835	3.68	18.01	366.75	25.35	10.92	77.34	65.5	32.7	18.58	14.13	24.8	25.33	26.25	24.75	1591.75	226.75	30.25	49.82	613.5	120	295.75	590.25
C._coursiana	Madagascar	Humid	0	30	332.157	9.42	0.000942	0.915371	0.21	4.48571	4.90043					-16.86	49.28	462	21.77	9.07	64.3	230.14	28.8	14.7	14.1	24.35	19.67	24.35	18.88	2098	336	61	58.75	974	227	974	282
C._dubardii	Madagascar	Seasonal	100	1250	177.99	21.71	0.002171	0.922761	0.23	9.43913	10.2292	18.8694	14.2328	11.615	2.7879	-14.59	48.17	249.8	24.9	10.43	69.55	156.4	31.68	16.64	15.04	26.18	22.99	26.34	22.75	1483.6	375.8	12.2	111.54	964.8	48	720.6	54.8
C._eugenioides	Africa	Humid	1000	2000	125.807	16.87	0.001687	0.920529	0.13	12.9769	14.0972	19.5499	15.398	10.237	2.89277	-0.37	32.57	1404.4	20.22	13.68	87.02	49.76	28	12.3	15.7	20.25	20.17	20.78	19.57	1517.8	230.2	38.8	49.09	598.8	164.8	456.8	353.8
C._farafanganensis	Madagascar	Humid	200	200	76.9135	53.94	0.005394	0.930817	1.04	5.18654	5.57203	24.1257	18.545	13.07	2.83856	-21.38	47.87	254	22.06	9.59	60.32	254.11	29.4	13.5	15.9	24.78	20.17	24.83	18.8	2315	399	66	68.07	1187	248	1037	317
C._heimii	Madagascar	Seasonal	150	200	109.585	5.43	0.000543	0.910495	0.1	5.43	5.96379	26.4129	13.1325	14.5339	3.56447	-17.32	48.77	826	20.3	11.13	66.67	246.57	28.4	11.7	16.7	22.85	18.23	22.95	17.18	1269	266	16	91.69	723	80	722	98
C._heterocalyx	Africa	Humid	700	850	115.937	37.86	0.003786	0.927684	0.26	14.5615	15.6967	21.5504	15.0818	12.0665	2.85813	3.91	11.43	781.5	23.41	9.07	79.92	77.07	29.45	18.1	11.35	22.78	24.09	24.32	22.51	1677.5	302.5	21	64.56	678.5	96.5	217	411
C._homollei	Madagascar	Humid	400	500	192.851	27.35	0.002735	0.924805	0.22	12.4318	13.4426					-17.97	49.31	80	23.69	8.14	60.31	226.85	30.4	16.9	13.5	26.32	22.8	26.32	20.87	2969	431	91	43.87	1190	363	1190	512
C._humbertii	Madagascar	Seasonal	30	50	158.478	6.02	0.000602	0.911408	0.04	15.05	16.5129	20.4999	14.6525	11.2702	2.9958	-23.88	44.28	272	24.38	14.52	65.39	305.54	34	11.8	22.2	27.45	20.93	27.45	20.13	569	143	5	106.2	371	20	371	22
C._humblotiana	Madagascar	Humid	600	1000	259.328	29.17	0.002917	0.925376	0.25	11.668	12.6089	14.7441	11.0256	7.34463	2.19117	-12.38	44.3	276.5	24.18	6.93	65.94	137.74	29.1	18.6	10.5	25.42	22.52	25.48	22.32	1750	331.5	37.5	72.61	839	154	733	173.5
C._humilis	Africa	Humid	233	233	107.883	54.32	0.005432	0.930879	0.41	13.2488	14.2326	25.6653	17.018	13.2937	3.7646	6.55	-7.3	233.5	25.75	10.4	73	104.8	33.3	19.05	14.25	24.76	26.15	27.01	24.35	1572	296	16.5	63.47	653.5	96.5	313	586
C._kapakata	Africa	Dry	600	600	88.9383	5	0.0005	0.909765	0.05	10	10.9918	22.7885	15.4483	13.9215	3.10273	-10.74	14.31	946	22.61	9.23	65.43	170.47	28.6	14.5	14.1	24.05	20.12	24.22	20.12	841	169	0	87.47	381	1	377	1
C._kianjavatensis	Madagascar	Humid	300	500	163.696	22.03	0.002203	0.922891	0.16	13.7687	14.9192	19.5218	14.7515	11.2711	3.0134	-21.39	47.94	140	22.6	9.23	59.9	248.68	29.7	14.3	15.4	25.3	20.7	25.33	19.43	2272	393	71	65.78	1152	262	982	327
C._kihansiensis	Africa	Humid	800	900	97.5599	12.57	0.001257	0.917925	0.1	12.57	13.6939	25.7503	18.5249	15.7647	3.00853	-8.59	35.85	659	23.86	9.23	61.97	165.94	31	16.1	14.9	24.63	22.05	25.55	21.5	1411	322	6	101.33	814	21	461	23
C._labatii	Madagascar	Seasonal	100	200	172.772	23.83	0.002383	0.923586	0.11	21.6636	23.456	19.073	13.4085	11.6478	2.76467	-18.45	48.98	312	22.93	9.02	61.76	237.63	29.9	15.3	14.6	25.58	20.7	25.58	19.87	2537	434	73	56.06	1171	303	1171	387
C._lancifolia	Madagascar	Humid	300	500	276.798	30.51	0.003051	0.925773	0.31	9.84194	10.631	16.9357	14.1915	8.87267	2.97613	-17.93	49.2	189	23.48	8.68	61.58	232.5	30.4	16.3	14.1	26.17	21.27	26.17	20.53	2633	395	80	48.78	1124	325	1124	414
C._leroyi	Madagascar	Humid	900	1200	244.694	26.63	0.002663	0.924569	0.51	5.22157	5.64757	20.5475	16.9508	11.0752	3.23333	-17.5	48.8	751	20.6958	10.925	66.6159	248.024	28.6	12.2	16.4	23.3833	18.5667	23.3833	17.55	1370	275	19	87.894	768	93	768	96
C._liaudii	Madagascar	Humid	900	1200	223.367	5.04	0.000504	0.909836	0.05	10.08	11.0789	17.5031	12.354	9.39613	2.83853	-18.83	48.28	963	19.41	11.24	64.75	273.63	27.7	10.33	17.37	22.27	17.18	22.27	15.83	1646	319.33	38.67	80.51	883	136.67	883	165.33
C._liberica	Africa	Humid	100	1300	249.685	111.95	0.011195	0.937279	1.29	8.67829	9.25903	22.9923	18.45	13.484	5.01013	-3.01	20.46	461	24.89	9.92	75.77	94.16	31.27	18.07	13.2	25.26	23.81	25.83	23.57	1571.33	226	27.67	55.01	578	125.67	477.67	205
C._lulandoensis	Africa	Humid	1450	1600	120.929	25.35	0.002535	0.924133	0.2	12.675	13.7156	21.0374	13.7347	10.7257	3.08327	-8.61	35.63	1433	19.61	10.38	64.29	167.47	27.55	11.4	16.15	20.39	17.81	21.33	17.24	1321	271	7	95.85	717.5	26	281.5	27
C._macrocarpa	Madagascar	Humid	700	700	379.689	78.66	0.007866	0.934156	2.39	3.29121	3.5232	24.2511	18.0425	13.6588	4.33227	-20.4	57.43	406	21.22	7.04	53.75	229.94	27.8	14.7	13.1	23.97	18.92	23.97	18.43	1830	286	59	53.06	792	210	792	258
C._mauritiana	Madagascar	Humid	150	1200	302.549	22.71	0.002271	0.92316	0.14	16.2214	17.5716	14.5575	11.1873	5.66733	1.78083	-20.93	55.42	900	18.81	6.34	53.29	220.04	25	13.1	11.9	21.52	16.62	21.52	16.17	1591	265	48	55.19	710	174	710	214
C._millotii	Madagascar	Humid	50	500	153.487	24.27	0.002427	0.923748	0.28	8.66786	9.38336	22.1925	16.9656	13.3892	3.58858	-18.87	48.32	477	22.6	9.81	64.32	193.36	29.97	14.73	15.25	24.19	21.4	24.76	20.2	1860.25	302.5	49.25	58.65	820.75	185.5	699.75	414.25
C._mogenetii	Madagascar	Humid	800	1200	180.713	11.52	0.001152	0.917153	0.1	11.52	12.5606	21.8443	15.7486	12.76	3.10593	-12.53	49.18	954	20.88	9.57	74.74	143.06	26.8	14	12.8	22.28	19.57	22.28	18.95	1349	313	15	101.19	817	62	817	68
C._montekupensis	Africa	Humid	900	1150	128.189	35.54	0.003554	0.927124	0.33	10.7697	11.6162	21.3287	15.961	12.4602	2.70135	4.83	9.69	1010.75	21.04	8.87	76.15	96.51	27.5	15.85	11.65	19.67	21.67	22.08	19.67	2636.75	459.25	17.75	72.49	1282.75	96.5	403	1282.75
C._montis-sacri	Madagascar	Humid	400	500	145.205	13.43	0.001343	0.91851	0.21	6.39524	6.96262	22.2783	16.9495	9.463	2.91927	-21.38	47.87	254	22.06	9.59	60.32	254.11	29.4	13.5	15.9	24.78	20.17	24.83	18.8	2315	399	66	68.07	1187	248	1037	317
C._moratii	Madagascar	Seasonal	140	140	170.163	8.38	0.000838	0.914336	0.09	9.31111	10.1835	16.6813	10.5859	9.11693	2.32613	-18.12	44.56	325	24.7	11.43	67.6	179.65	32	15.1	16.9	26.12	22.07	26.2	22.07	1354	369	2	117.08	912	12	721	12
C._mufindiensis	Africa	Humid	950	2300	140.781	21.44	0.002144	0.922651	0.21	10.2095	11.0654	21.6436	14.325	10.7475	2.81535	-8.6	35.6	1446.2	19.56	10.42	64.49	167.82	27.5	11.34	16.16	20.34	17.64	21.28	17.19	1312.4	267.6	6.8	95.81	712.8	25.8	276.2	27.4
C._perrieri	Madagascar	Humid	50	1200	159.386	20.06	0.002006	0.922062	0.28	7.16429	7.76985	19.9582	16.5821	11.6104	3.37063	-23.33	45.99	309.2	23.63	13.1	67.01	257.35	32.38	12.84	19.54	26.32	20.91	26.33	20.13	959.6	200.4	18.6	81.44	526.2	65	488	84.8
C._pervilleana	Madagascar	Humid	25	750	148.722	6.17	0.000617	0.911626	0.05	12.34	13.5363	19.8927	13.9086	12.3156	3.3988	-15.1	47.3	245.67	24.99	10.71	68.57	155.7	31.8	16.17	15.63	26.21	22.84	26.28	22.76	1718.67	419.67	13.33	107.22	1086.67	48	785.67	48.67
C._pocsii	Africa	Seasonal	270	600	131.252	21.44	0.002144	0.922651	0.19	11.2842	12.2302	18.4079	13.3455	10.1591	3.2124	-6.88	37.92	447	24.99	10.45	67.42	184.12	32	16.5	15.5	25.53	22.5	26.93	22.5	1376	269	30	65.77	614	97	427	97
C._pseudozanguebariae	Africa	Seasonal	0	650	195.914	23.58	0.002358	0.923493	0.25	9.432	10.2134	16.6774	12.7627	8.52623	2.61083	-4.49	39.18	323.5	24.15	8.89	65.06	160.64	31.3	17.63	13.67	24.19	24.82	25.99	22.13	1143	229	27.25	63.06	513	128.25	142.5	204.25
C._racemosa	Africa	Dry	0	600	140.441	4.17	0.000417	0.908158	0.04	10.425	11.4793	23.9361	16.1788	13.4685	3.91963	-8.45	13.67	230.5	24.12	11.4	64.41	172.63	32.4	14.7	17.7	24.98	22.42	26.12	22.02	1247.5	223.5	21	62.99	577	89	347	437.5
C._ratsimamangae	Madagascar	Seasonal	0	150	78.1613	3.46	0.000346	0.906506	0.06	5.76667	6.36142	23.4647	15.629	14.8641	3.23527	-16.99	48.66	232.5	23.62	9.27	65.93	192.42	30.15	15.95	14.2	25.58	22.07	25.61	21.08	1809.5	359	41.5	85.65	998.5	157.5	923.5	195
C._resinosa	Madagascar	Humid	0	50	223.48	23.78	0.002378	0.923567	0.38	6.25789	6.77579	16.3289	11.6936	8.57901	2.6152	-18.41	48.68	345.6	22.42	8.76	62.3	217.7	29.08	15	14.08	24.69	20.8	24.77	19.61	2233.2	366.6	60.6	64.71	1011	235.8	1000.4	342.4
C._rhamnifolia	Africa	Dry	20	250	82.2452	2.13	0.000213	0.902212	0.02	10.65	11.8043	24.1882	17.6592	12.926	2.60633	-0.66	41.86	20	27.48	7.97	69.88	118.14	33.3	21.9	11.4	27.7	28.45	28.87	25.93	404	96	1	89.14	229	11	70	142
C._richardii	Madagascar	Humid	0	500	195.573	92.74	0.009274	0.935613	1.42	6.53099	6.98043	21.3955	15.8555	11.2736	2.63802	-17.27	49.4	135	23.28	8.24	62.28	220.18	29.85	16.63	13.23	25.8	22.14	25.8	20.53	2679	388.5	86.75	47.78	1106.25	323	1106.25	427.25
C._sahafaryensis	Madagascar	Humid	200	200	112.307	27.73	0.002773	0.924928	0.33	8.40303	9.08507	19.5066	15.8831	9.4142	2.65457	-21.38	47.87	254	22.06	9.59	60.32	254.11	29.4	13.5	15.9	24.78	20.17	24.83	18.8	2315	399	66	68.07	1187	248	1037	317
C._salvatrix	Africa	Humid	850	1650	334.199	12.01	0.001201	0.917521	0.15	8.00667	8.72641	15.0091	11.7554	7.28167	2.2044	-20.43	32.69	1055	18.35	10.38	59.63	274.88	26	8.6	17.4	21.05	15.85	21.05	14.52	1300	265	22	87.48	722	76	722	82
C._stenophylla	Africa	Humid	200	200	186.838	26.44	0.002644	0.924506	0.3	8.81333	9.53302	22.6662	16.2841	12.2727	2.74763	2.54	9.64	525.6	23.93	11.27	71.82	115.17	32.14	16.02	16.12	23.61	23.15	25.38	22.6	1738.4	341.4	25.4	68.54	859.4	110.2	345.4	615.6
C._tetragona	Madagascar	Dry	155	155	205.443	27.9	0.00279	0.924982	0.24	11.625	12.5678	19.2523	13.9939	10.6539	2.67558	-14.46	48.21	155.33	26.06	11.75	68.99	144.26	33.8	16.77	17.03	26.97	23.99	27.31	23.96	1633.67	450.67	5	121.17	1113.67	17	416.67	18.67
C._toshii	Madagascar	Humid	900	980	117.185	4.43	0.000443	0.908694	0.02	22.15	24.3756	20.0461	14.8262	11.357	2.63713	-22.46	46.93	894	19.91	10.87	62.45	263.49	27.9	10.5	17.4	22.6	16.83	22.6	16.27	1129	249	23	92.71	649	78	649	85
C._tricalysioides	Madagascar	Humid	1300	2500	202.947	36.27	0.003627	0.927304	0.53	6.8434	7.37989	17.9374	13.5577	8.60727	2.69667	-17.02	48.54	1064.75	19.6	11.78	67.87	240.31	27.88	10.52	17.35	22.03	16.77	22.05	16.42	1664.25	328.75	30.75	87.09	915	109	902	123.75
C._tsirananae	Madagascar	Dry	100	300	282.13	3.64	0.000364	0.906955	0.05	7.28	8.02686	17.95	11.639	10.5461	2.57127	-12.29	49.28	48	26.53	7.91	67.59	125.09	32.2	20.5	11.7	27.55	25.25	27.74	24.79	1163.5	319	11.5	114.88	780	50	769.5	54.5
C._vianneyi	Madagascar	Humid	400	600	247.303	9	0.0009	0.914968	0.12	7.5	8.19701	18.0934	13.5161	9.6042	2.53573	-21.38	47.87	254	22.06	9.59	60.32	254.11	29.4	13.5	15.9	24.78	20.17	24.83	18.8	2315	399	66	68.07	1187	248	1037	317
Calycosiphonia_spathicalyx	Africa	Seasonal	250	915	161.853	38.04	0.00380392	0.927725	0.3	12.6797	13.6676	19.8581	14.9664	10.8143	2.61038	0.02	22.7	559	24.73	10.56	78.33	77.27	31.63	18.13	13.5	24.68	24.2	25.59	23.64	1676.67	229.33	45	47.01	590.67	157.33	479.67	362.67
P._ebracteolatus	Africa	Seasonal	400	400	92.455	18.58	0.001858	0.921383	0.1	18.58	20.1653	24.8987	17.7785	13.8286	3.4738	8.53	-10.02	424.33	24.56	10.54	66.76	131.31	32.83	16.73	16.1	24.18	23.88	26.31	23.03	2023.67	471.67	10.67	93.41	1132.67	65	345	611
P._mannii	Africa	Humid	5	900	92.1147	35.72	0.003572	0.927169	0.19	18.8	20.2768	27.8366	18.065	17.5641	4.01805	3.36	7.57	303.4	24.67	7.47	74.97	89.78	29.94	19.98	9.96	24.24	25.32	25.6	23.43	2322.4	449.2	52.4	66.17	1019	206.2	411.8	574.8
Tricalysia_congesta	Africa	Dry			308.561	8.46	0.000845795	0.914418	0.1	8.45795	9.24955	22.8108	18.5406	10.1468	3.6994	-3.34	31.44	1363	21.53	11.95	77.54	78.18	29.5	13.83	15.68	21.42	20.9	22.64	20.72	999.75	176.75	7.25	72.57	434	39.5	186.5	138
