## Supplemental Table S3 for "Leaf functional trait evolution and its putative climatic drivers in African *Coffea* species"

### Sheet: Sheet1
Table S3: Loadings of the phylogenetic Principal Component Analysis (PCA) performed on the six studied leaf traits.
Trait	PC1	PC2	PC3	PC4	PC5	PC6
Stomatal Density	0.574481	0.625459	-0.0701616	0.259863	0.445683	-0.0876822
log Leaf Area	-0.206389	0.630344	-0.676424	-0.202833	-0.247395	-0.0132407
SLA	-0.124045	-0.657594	-0.667047	0.266912	0.189671	-0.00386277
Stomatal length	-0.943385	-0.0332868	0.0960526	-0.0970421	0.106226	-0.281051
Stomatal width	-0.860477	0.168643	0.0119905	-0.204791	0.383176	0.205504
Pore width	-0.698193	0.282269	0.116174	0.609869	-0.209623	0.0589347
Standard deviation	1.583	1.15334	0.964515	0.776665	0.705594	0.364106
Proportion of variance explained	0.417647	0.221697	0.155048	0.100535	0.0829772	0.0220956
Cumulative proportion of variance explained	0.417647	0.639344	0.794392	0.894927	0.977904	1
