## Supplemental Table S4 for "Leaf functional trait evolution and its putative climatic drivers in African *Coffea* species"

### Sheet: Genus
Table S4: Multiple Phylogenetic Generalised Least-Squares (PGLS) regression tables for each response trait. Least significant explanatory variables were removed in a stepwise fashion until model AICc was minimal. Estimates for phylogenetic signal (λ) are shown for each trait, with 95% confidence intervals between brackets. Results for the various (sub)clades can be found in separate tabs within t…
Trait	Variable	Non-standardised regression coefficient	SE	Standardised regression coefficient	SE	t-value	P-value
Stomatal density λ = 0,652 (NA, 0,891) Adjusted R2 = 0,311	Intercept	430.186	78.3163	0.10539	0.53399	5.4929	1.262e-06
	SLA	-3.7692	1.7534	-0.24606	0.11446	-2.1496	0.03635
	Stomatal length	-16.9246	3.8412	-0.79274	0.17992	-4.4061	5.422e-05
	Stomatal width	9.409	5.1927	0.30751	0.16971	1.812	0.07588
Leaf area λ = 0,742 (NA, 0,963) Adjusted R2 = 0,3258	Intercept	-8.05535	0.752917	-0.569541	0.607019	-10.6989	2.043e-14
	Max. Plant height	0.150465	0.047434	0.310598	0.097915	3.1721	0.0026121
	Pore width	0.281758	0.151386	0.184591	0.099179	1.8612	0.068723
	Latitude	0.056645	0.023091	0.593789	0.242056	2.4531	0.017768
	Climate PC2	-0.212513	0.055398	-0.411118	0.107171	-3.8361	0.0003579
	Climate PC3	0.242046	0.10884	0.353896	0.159135	2.2239	0.0307976
SLA λ = 0 (NA, 0,635) Adjusted R2 = 0,1796	Intercept	4.59976	6.91528	1.2738e-06	0.12213	0.6652	0.5092
	Leaf Area	-1.43752	0.702068	-0.29538	0.14426	-2.0476	0.04622
	Stomatal length	-0.154083	0.194351	-0.11056	0.13945	-0.7928	0.43187
	Longitude	-0.107035	0.045724	-0.41311	0.17648	-2.3409	0.02353
	Altitude	0.0107331	0.0058418	0.87126	0.47421	1.8373	0.07249
	Climate PC1	1.7102	0.980445	0.75224	0.43125	1.7443	0.08764
	Climate PC2	-0.486019	0.348447	-0.1932	0.13851	-1.3948	0.16963
	Climate PC3	1.47205	1.07418	0.44225	0.32272	1.3704	0.17707
Stomatal length λ = 0 (NA, 0,524) Adjusted R2 = 0,7764	Intercept	6.71602	1.80458	8.1827e-07	0.063757	3.42	0.00124
	Stomatal density	-0.0133792	0.0032177	-0.28564	0.068697	-4.158	0.000123
	Stomatal width	0.874463	0.108549	0.61015	0.07574	8.0559	1.188e-10
	Pore width	1.23255	0.389502	0.23125	0.073078	3.1644	0.00262
Stomatal width λ = 0 (NA, 0,169) Adjusted R2 = 0,6893	Intercept	5.09547	1.69139	5.4014e-07	0.075158	3.0126	0.004025
	Leaf area	0.385264	0.185336	0.15812	0.076068	2.0787	0.04269
	Stomatal length	0.57524	0.053698	0.82442	0.076959	10.7125	1.177e-14
	Climate PC3	0.214118	0.127947	0.12849	0.07678	1.6735	0.100353
Pore width λ = 0 (NA, 0,172) Adjusted R2 = 0,3416	Intercept	1.56759	0.653225	-4.3757e-07	0.10941	2.3998	0.02002
	Leaf area	0.108307	0.072537	0.16532	0.11072	1.4931	0.14145
	Stomatal length	0.106921	0.020773	0.56989	0.11072	5.1471	4.109e-06

### Sheet: EC
EC clade
Trait	Variable	Non-standardized regression coefficient	SE	Standardized regression coefficient	SE	t-value	P-value
Stomatal density λ = 0,625 (NA, 0,872) Adjusted R2 = 0,316	Intercept	447.065	75.33	0.28441	0.48945	5.9348	3.153e-07
	SLA	-4.0262	1.8111	-0.25425	0.11437	-2.2231	0.03096
	Stomatal length	-17.4509	3.9258	-0.78073	0.17564	-4.4451	5.177e-05
	Stomatal width	10.0233	5.2201	0.32114	0.16725	1.9201	0.06079
Leaf area λ = 0,794 (NA, 0,957) Adjusted R2 = 0,3361	Intercept	-7.38	1.01	-0.36	0.61	-7.2726	4.565e-09
	Max. Plant height	0.13	0.05	0.28	0.1	2.7854	0.007856
	Stomatal length	-0.09	0.05	-0.32	0.18	-1.733	0.090106
	Stomatal width	0.11	0.07	0.26	0.16	1.626	0.111099
	Pore width	0.34	0.17	0.23	0.11	2.0104	0.050547
	Latitude	0.07	0.03	0.73	0.26	2.845	0.006717
	Climate PC2	-0.18	0.06	-0.35	0.11	-3.1101	0.003277
	Climate PC3	0.26	0.11	0.39	0.17	2.2577	0.028977
SLA λ = 0 (NA, 0,357) Adjusted R2 = 0,1304	Intercept	13.39	4.82	8.6e-07	0.13	2.779	0.007869
	Max. Plant height	-0.56	0.3	-0.254	0.14	-1.8619	0.069006
	Stomatal length	-0.25	0.2	-0.177	0.14	-1.2683	0.211057
	Altitude	0.01	0.01	1.09	0.47	2.3076	0.025575
	Climate PC1	2.05	0.9	0.912	0.4	2.2813	0.027208
	Climate PC3	1.52	1.05	0.336	0.34	1.4444	0.155415
Stomatal length λ = 0 (NA, 0,535) Adjusted R2 = 0,7445	Intercept	6.54	1.84	6.26e-07	0.07	3.5585	0.0008521
	Stomatal density	-0.01	0	-0.285	0.07	-3.8488	0.0003504
	Stomatal width	0.85	0.11	0.61	0.08	7.409	1.74e-09
	Pore width	1.19	0.41	0.24	0.08	2.9428	0.0049978
Stomatal width λ = 0 (NA, 0,146) Adjusted R2 = 0,6675	Intercept	6.01	1.82	1.83e-07	0.08	3.3043	0.001806
	Leaf area	0.49	0.2	0.2	0.08	2.5063	0.015644
	Stomatal length	0.56	0.06	0.78	0.08	9.6275	8.646e-13
	Climate PC3	0.21	0.13	0.13	0.08	1.6525	0.104963
Pore width λ = 0 (NA, 0,160) Adjusted R2 = 0,323	Intercept	0.73	0.47	2.55e-07	0.11	1.5711	0.1225
	Stomatal length	0.11	0.02	0.58	0.11	5.0328	6.635e-06

### Sheet: AFR
AFR subclade
Trait	Variable	Non-standardized regression coefficient	SE	Standardized regression coefficient	SE	t-value	P-value
Stomatal density λ = 1 (0,891, NA) Adjusted R2 = 0,9869	Intercept	520.95	57.93	-0.16	0.22	8.9932	2.112e-06
	Leaf area	17.66	5.58	0.23	0.07	3.1655	0.008991
	Max. Plant height	13.91	1.49	0.47	0.05	9.3186	1.49e-06
	Stomatal length	-7.92	1.66	-0.34	0.07	-4.7602	0.00059
	Altitude	-0.3	0.04	-1.77	0.25	-7.1558	1.855e-05
	Climate PC1	-51.34	6.53	-1.53	0.19	-7.8668	7.661e-06
	Climate PC3	-21.93	7.81	-0.38	0.13	-2.8065	0.017075
Leaf area λ = 0 (NA, 0,820) Adjusted R2 = 0,4968	Intercept	-8.58	0.76	0	1.67	-11.2937	2.03e-08
	Stomatal density	0.01	0	0.74	2.11	3.5105	0.003462
	Altitude	0	0	1.13	3.63	3.1157	0.007591
	Climate PC1	0.63	0.16	1.45	3.62	4.0192	0.001267
SLA λ = 0,815 (NA, NA) Adjusted R2 = 0,6193	Intercept	22.67	3.43	-0.03	0.41	6.601	8.422e-06
	Leaf area	1.25	0.48	0.47	0.18	2.6049	0.0199
	Max. Plant height	-0.67	0.12	-0.67	0.12	-5.4366	6.878e-05
Stomatal length λ = 1 (0,873, NA) Adjusted R2 = 0,9337	Intercept	10.87	1.67	-0.09	0.25	6.4962	4.45e-05
	Stomatal density	-0.02	0	-0.5	0.06	-8.836	2.508e-06
	Stomatal width	0.81	0.11	0.56	0.07	7.5149	1.178e-05
	Pore width	0.81	0.16	0.18	0.04	5.1573	0.0003146
	Longitude	-0.06	0.02	-0.29	0.07	-3.9738	0.0021819
	Climate PC2	-0.57	0.21	-0.24	0.09	-2.6748	0.0216083
	Climate PC3	1.18	0.38	0.47	0.15	3.0779	0.010511
Stomatal width λ = 0 (NA, 0,737) Adjusted R2 = 0,8469	Intercept	-0.04	1.53	0	0.09	-0.0272	0.97868
	Max. Plant height	0.33	0.09	0.37	0.096683	3.83	0.00164
	Stomatal length	0.65	0.07	0.93	0.1	9.5845	8.708e-08
Pore width λ = 0 (NA, 0,366) Adjusted R2 = 0,1541	Intercept	1.07	1.05	0	0.22	1.0158	0.32483
	Stomatal length	0.1	0.05	0.45	0.22	2.0241	0.05999

### Sheet: WIOI
WIOI subclade
Trait	Variable	Non-standardized regression coefficient	SE	Standardized regression coefficient	SE	t-value	P-value
Stomatal density λ = 0,945 (0,801, 0,992) Adjusted R2 = 0,636	Intercept	632.77	73.14	0.62	0.61	8.6517	3.95e-09
	Max. Plant height	-6.66	3.5	-0.17	0.09	-1.8998	0.06861
	Stomatal length	-12.94	2.6	-0.53	0.11	-4.973	3.609e-05
	Pore width	27.56	12.4	0.23	0.1	2.2216	0.03523
	Latitude	18.1	2.94	1.04	0.17	6.1537	1.658e-06
	Altitude	0.07	0.03	0.3	0.12	2.6203	0.01447
	Climate PC3	58.38	12.3	1.01	0.21	4.7459	6.574e-05
Leaf area λ = 0 (NA, 0,664) Adjusted R2 = 0,3897	Intercept	-10.58	1.17	0	0.14	-9.0285	8.738e-10
	Stomatal density	0.004	0	0.29	0.15	1.9799	0.05762
	Max. Plant height	0.19	0.07	0.38	0.15	2.5932	0.01495
	Stomatal width	0.17	0.06	0.4	0.15	2.6778	0.01226
	Climate PC2	-0.18	0.07	-0.39	0.15	-2.6317	0.01366
SLA λ = 0,384 (NA, 0,791) Adjusted R2 = 0,3186	Intercept	-20.12	12.99	0.18	0.37	-1.5491	0.132587
	Pore width	-2.86	1.25	-0.34	0.15	-2.2946	0.029458
	Latitude	-1.95	0.62	-1.57	0.5	-3.1517	0.003847
	Altitude	0.04	0.01	2.4	0.76	3.1728	0.003647
	Climate PC1	6.85	2.4	2.46	0.86	2.8539	0.008037
Stomatal length λ = 0 (NA, 0,857) Adjusted R2 = 0,654	Intercept	-2.8	6.16	0	0.1	-0.4547	0.652859
	Stomatal density	-0.02	0.01	-0.38	0.13	-2.846	0.008191
	Stomatal width	0.62	0.16	0.48	0.12	3.989	0.0004328
	Pore width	1.37	0.58	0.28	0.12	2.3519	0.0259418
	Longitude	0.26	0.15	0.23	0.13	1.7323	0.0942178
Stomatal width λ = 0 (NA, 0,405) Adjusted R2 = 0,5788	Intercept	10.38	2.95	0	1.13	3.51	0.001471
	Leaf area	0.75	0.28	0.32	1.18	2.68	0.011875
	Max. Plant height	-0.23	0.14	-1.93	1.19	-1.62	0.115778
	Stomatal length	0.49	0.09	6.42	1.18	5.44	7.413e-06
Pore width λ = 0 (NA, 0,316) Adjusted R2 = 0,3449	Intercept	0.55	0.58	0	0.14	0.948	0.350486
	Stomatal length	0.12	0.03	0.6	0.14	4.2248	0.0001949
