## Supplemental Table S5 for "Leaf functional trait evolution and its putative climatic drivers in African *Coffea* species"

### Sheet: Sheet1
Table S5: Definitions, loadings and summary statistics for the phylogenetic Principal Component Analysis performed on the 19 bioclimatic variables drawn from Fick and Hijmans (2017).
Variable	Definition	PC1	PC2	PC3	PC4	PC5	PC6	PC7	PC8	PC9	PC10	PC11	PC12	PC13	PC14	PC15	PC16	PC17	PC18	PC19
AMTEMP	Annual Mean Temperature	0.927135	0.331364	0.156586	-0.05274	0.010696	0.024542	0.004717	-0.00181	0.025297	0.021051	0.006508	-0.0017	-0.01356	0.018185	-0.02203	0.01112	0.018002	-0.00025	3.42e-06
MDUR	Mean Diurnal Temperature Range (Mean of monthly difference between maximum and minimum temperature)	-0.34627	0.582545	0.133717	-0.08429	-0.68587	0.209569	-0.00936	-0.01808	-0.00592	-0.00414	-0.00163	-0.00134	-0.00128	-0.00918	0.010062	0.027523	-0.00262	-0.00062	-7.2e-07
ISOTHER	Isothermality (MDUR/TEMPAR ∗100)	0.276059	0.152091	-0.71403	0.217194	-0.45223	0.321666	0.122876	0.136893	0.03935	-0.00048	0.001265	-0.00105	0.006508	0.002063	-0.00706	-0.01331	0.000624	0.000353	5.03e-07
TEMPSEAS	Temperature Seasonality (Standard deviation ∗100)	-0.60401	-0.06031	0.73739	-0.10605	0.07739	-0.11284	0.156936	0.174757	0.029348	-0.04082	-0.00301	0.001195	0.00617	0.003607	-0.0036	0.002738	0.000203	-0.0065	-5.1e-07
MAXTWM	Maximum Temperature of the Warmest Month	0.720324	0.50192	0.376179	-0.10688	-0.26023	-0.02598	-0.03414	-0.03939	-0.01515	-0.03982	-0.01966	-0.03622	0.036725	-0.00468	0.010272	-0.01255	0.004256	9.92e-06	-0.00028
MINTCM	Minimum Temperature of the Coldest Month	0.962494	-0.03255	-0.1524	0.097215	0.184513	-0.03505	0.022316	0.014241	0.00615	-0.03244	-0.01546	-0.03153	0.034628	-0.01176	0.013524	0.007042	0.00156	-0.00049	0.000377
TEMPAR	Temperature Annual Range (MAXTWM - MINTCM)	-0.49196	0.487015	0.516154	-0.21	-0.45045	0.018065	-0.05699	-0.05228	-0.02105	0.002809	0.000465	0.004907	-0.00816	0.009863	-0.00669	-0.01951	0.001569	0.000468	0.000319
MTWETQ	Mean Temperature of Wettest Quarter	0.770754	0.327069	0.495561	-0.04562	0.127204	0.138375	0.067099	0.027496	0.049842	0.078199	0.013302	0.019408	-0.01924	-0.02058	0.027064	-0.00607	-7e-05	0.00035	-3e-08
MTDRYQ	Mean Temperature of Driest Quarter	0.969078	0.171796	-0.04089	0.073408	-0.04742	-0.0386	0.010534	0.048752	-0.09609	-0.06421	-0.01411	0.054608	-0.03483	0.012626	0.013265	-0.00047	-0.00057	0.000479	-6.2e-07
MTWARMQ	Mean Temperature of Warmest Quarter	0.848902	0.313833	0.415536	-0.04928	0.023553	-0.02941	0.04375	0.030763	0.021092	-0.00671	0.009224	-0.00535	0.005175	0.003656	-0.02401	0.004138	-0.01297	0.009535	-9.7e-07
MTCOLDQ	Mean Temperature of Coldest Quarter	0.954549	0.274336	-0.06109	0.004859	-0.01769	0.045993	-0.04476	-0.06727	0.005815	0.014449	0.009955	0.003274	3.66e-05	0.004152	-0.01513	-0.00134	-0.01016	-0.01264	-3.6e-06
APREC	Annual Precipitation	0.303689	-0.90716	0.03707	-0.16725	-0.1951	-0.038	-0.04365	0.005608	0.064789	0.008042	-0.08691	-0.02933	-0.03353	0.014508	0.004436	0.000218	-0.00293	-5.6e-05	-1.1e-06
PWETM	Precipitation of Wettest Month	0.351761	-0.65782	-0.14867	-0.61557	-0.124	-0.02023	-0.11939	0.054741	0.030003	-0.03471	0.078773	-0.02716	-0.01854	0.002036	0.008572	-0.00088	-0.00028	6.91e-05	2.75e-07
PDRYM	Precipitation of Driest Month	0.146258	-0.84606	0.338183	0.309274	-0.07428	0.160763	-0.08526	0.066386	-0.06486	0.052319	0.016217	-0.00715	0.030185	0.038271	0.009136	0.002685	-0.00161	6.66e-05	-7.7e-07
PSEAS	Precipitation Seasonality (Coefficient of variation)	-0.08574	0.596842	-0.28468	-0.69672	0.204982	0.038273	0.077835	0.0676	-0.10754	0.048624	-0.02338	-0.03674	-0.00397	0.001204	-0.00252	0.00079	-0.00133	-0.00039	-5e-07
PWETQ	Precipitation of Wettest Quarter	0.25553	-0.747	-0.06478	-0.58133	-0.15134	-0.0254	-0.05264	0.021442	0.006443	0.017595	-0.024	0.069638	0.040918	-0.01572	-0.0083	0.000968	0.001751	0.000256	5.95e-07
PDRYQ	Precipitation of Driest Quarter	0.188773	-0.85756	0.311353	0.299652	-0.09379	0.136015	-0.06325	0.043072	-0.0764	0.000177	-0.00197	-0.02309	-0.02019	-0.04454	-0.01749	-0.00161	0.002345	-0.00068	8.04e-07
PWARMQ	Precipitation of Warmest Quarter	-0.02157	-0.77559	0.189665	-0.25345	0.182669	0.443669	0.214852	-0.14113	-0.01063	-0.03598	0.005587	5.45e-07	8.35e-05	0.007484	-0.0003	-0.00068	0.000403	0.000258	5.6e-08
PCOLDQ	Precipitation of Coldest Quarter	0.323539	-0.62912	-0.10651	0.080023	-0.46715	-0.44874	0.236179	-0.06101	-0.03143	0.032907	0.023263	-0.00797	-0.00086	-0.0011	0.001814	0.00022	0.000273	-0.00019	-1.5e-08
Standard deviation		2.59298	2.42792	1.52254	1.27654	1.17867	0.795671	0.437584	0.317273	0.209381	0.155957	0.130239	0.11908	0.0947	0.072611	0.057071	0.041495	0.02545	0.017182	0.00057
Proportion of variance explained		0.353871	0.310252	0.122007	0.085766	0.073119	0.033321	0.010078	0.005298	0.002307	0.00128	0.000893	0.000746	0.000472	0.000277	0.000171	9.06e-05	3.41e-05	1.55e-05	1.71e-08
Cumulative proportion of variance explained		0.353871	0.664124	0.786131	0.871896	0.945016	0.978336	0.988414	0.993712	0.99602	0.9973	0.998192	0.998939	0.999411	0.999688	0.99986	0.99995	0.999984	1	1
