## Supplemental Table S6 for "Leaf functional trait evolution and its putative climatic drivers in African *Coffea* species"

### Sheet: BM
Trait
Stomatal density
Leaf area
SLA
Stomatal length
Stomatal width
Pore width

### Sheet: OU
Table S6: Model parameters for Ornstein-Uhlenbeck (OU) models with single and continuously varying optima, fit across the full Coffea genus not including outgroups. The root-to-tip length of this phylogeny is 0.5625 (relative to the full tree with outgroups of length 1). WN = White Noise; OU1 = single optimum OU model; OUT = OU model with a continuously varying optimum as a function of temperatur…
Trait	Model	Phylogenetic half-life (t1/2)	Stationary variance	Mean phylogenetic correction factor	Rate of adaptation	AICc	R2	Intercept	SE	Optimal regression slope	SE
Stomatal density	WN		4333.33			624.1		168.825
	OU1	0.00148415	4333.12	0.996193	467.035	626.3	-1.26e-16	169.011	9.06125
	OUT	0.00166051	4207.21	0.995741	417.431	627	0.0285	161.634	10.628	-5.78497	4.50369
	OUD	0.00156492	4217.89	0.995986	442.928	627.1	0.026	166.943	9.10392	-6.14234	5.01147
	OUS	0.00221589	4163.97	0.994317	312.807	626.3	0.04058	159.276	10.9744	10.1877	6.60278
	OUA	0.00149814	4329.41	0.996158	462.671	628.5	0.001173	172.27	15.5667	-0.00635526	0.0247031
SLA	WN		17.1914			321.7		11.4079
	OU1	0.0159844	17.3292	0.959003	43.3639	318.6	0	12.0083	0.674188
	OUT	0.0137413	16.7549	0.964756	50.4424	320.42	0.0097	12.1863	0.726049	0.210394	0.276608
	OUD	0.0159671	17.3303	0.959048	43.4109	320.9	0.001135	12.0008	0.674651	-0.0805709	0.311349
	OUS	0.00946034	14.8448	0.975736	73.2687	317.2	0.07142	12.5361	0.683412	-0.900517	0.41952
	OUA	0.014651	16.8932	0.962423	47.3106	320.3	0.01156	11.2999	1.03778	0.00125612	0.00151219
Leaf area	WN		0.801583			150.9		-6.3536
	OU1	0.0207941	0.799283	0.946668	33.3339	143.6	-5.19e-16	-6.4727	0.151527
	OUT	0.0220478	0.798929	0.943452	31.4384	145.4	0.01027	-6.42415	0.167424	0.0442682	0.0586927
	OUD	0.0162536	0.675549	0.958313	42.6457	139.8	0.1094	-6.47905	0.134387	-0.159664	0.0613416
	OUS	0.0211783	0.80211	0.945682	32.7292	145.9	0.0005177	-6.48614	0.1698	0.0162744	0.0966517
	OUA	0.0211761	0.801943	0.945688	32.7325	145.9	0.0004557	-6.44618	0.230354	-5.09824e-05	0.000322675
Stomatal length	WN		9.8395			288.8		20.418
	OU1	0.0679105	12.8909	0.826383	10.2068	281.2	4.947e-16	21.2176	0.85655
	OUT	0.0588227	12.1923	0.849332	11.7837	283.4	0.002246	21.1592	0.807322	0.066417	0.18505
	OUD	0.0703099	12.9805	0.820374	9.85845	282.9	0.009984	21.238	0.872411	-0.143325	0.188576
	OUS	0.06374	12.5577	0.836881	10.8746	283.4	0.001389	21.2243	0.854181	-0.0906931	0.321083
	OUA	0.0685305	12.9336	0.824828	10.1144	283.5	6.197e-05	21.1939	1.01616	6.14799e-05	0.00103013
Stomatal width	WN		4.70012			248.9		14.5959
	OU1	1e-08	4.70012	1	69314718	251.1	-1.286e-16	14.5959	0.300656
	OUT	1e-08	4.5112	1	69314718	251.1	0.04061	14.8929	0.353774	0.228508	0.149641
	OUD	1e-08	4.64019	1	69314718	252.9	0.009525	14.5521	0.304667	-0.124041	0.169956
	OUS	1e-08	4.6999	1	69314718	253.4	2.548e-05	14.6043	0.373933	-0.00839683	0.223767
	OUA	1e-08	4.66985	1	69314718	253	0.007529	14.8679	0.516615	-0.0005299	0.000819153
Pore width	WN		0.34645			104.5		3.07336
	OU1	0.00227735	0.343884	0.994159	304.366	106.1	-2.578e-16	3.06658	0.0816816
	OUT	0.0020846	0.329931	0.994653	332.508	106.3	0.038	3.14396	0.0952618	0.0595792	0.0403601
	OUD	0.00232239	0.342527	0.994044	298.463	108.3	0.003289	3.07309	0.0830297	0.0196468	0.0460443
	OUS	0.00234365	0.34131	0.993989	295.755	108	0.007895	3.10487	0.100022	-0.0397101	0.0599647
	OUA	0.00219493	0.340239	0.994371	315.795	107.95	0.009065	3.14757	0.139602	-0.000156576	0.000220374
